# EphB6 regulates social behavior through gut microbiota-mediated vitamin B6 metabolism and excitation/inhibition balance of medial prefrontal cortex in mice

**DOI:** 10.1101/787622

**Authors:** Ying Li, Zheng-Yi Luo, Yu-Ying Hu, Yue-Wei Bi, Jian-Ming Yang, Ming-An Liu, Wen-Jun Zou, Shi Li, Tong Shen, Shu-Ji Li, Lang Huang, Ai-Jun Zhou, Yun-Long Song, Tian-Ming Gao, Jian-Ming Li

**Author notes:** These authors contributed equally to this work (Ying Li, Zheng-Yi Luo). Correspondence to: Jian-Ming Li, Department of Pathology, Sun Yat-Sen Memorial Hospital, Guangzhou 510120, People’s Republic of China. Or Tian-Ming Gao, State Key Laboratory of Organ Failure Research, Key Laboratory of Psychiatric Disorders of Guangdong Province, Department of Neurobiology, School of Basic Medical Sciences, Southern Medical University, Guangzhou 510515, People’s Republic of China.

## Abstract

Autism spectrum disorder (ASD) is a developmental disorder with no effective pharmacological treatments so far. Gut microbiota has been suggested to contribute to autistic symptoms. However, the key genes and the mechanisms linking gut microbiota and brain dysfunctions in ASD are still unclear. Here, we found deletion of EphB6, an ASD-associated candidate gene, induced dysregulated gut microbiota and autism-like behavior in mice. More importantly, transplanting fecal microbiota from EphB6-deficient mice resulted in disturbed gut microbiota and autism-like behavior in antibiotics-treated C57BL/6J mice. Meanwhile, transplanting fecal microbiota from wild-type mice ameliorated disturbed gut microbiota and autism-like behavior in mice with deletion of EphB6. At the metabolic levels, dysregulated gut microbiota led to vitamin B6 and dopamine defects in EphB6-deficient mice. At the cellular levels, excitation/inhibition (E/I) imbalance in medial prefrontal cortex was induced by gut microbiota-mediated defects of vitamin B6 metabolism in EphB6-deficient mice. Our study uncovers a key role for EphB6 in regulation of social behavior by gut microbiota-mediated vitamin B6 metabolism, dopamine synthesis and E/I balance, suggesting a new strategy for treatment of ASD patients.
