## Supplementary Table 1 for "EphB6 regulates social behavior through gut microbiota-mediated vitamin B6 metabolism and excitation/inhibition balance of medial prefrontal cortex in mice"

### Sheet: Sheet1
List of primers used for qRT-PCR
Gene name	Gene title	Forward oligonucleotide (5’-3’)	Reverse oligonucleotide (5’-3’)
glyceraldehyde-3-phosphate dehydrogenase	Gapdh	GGTGAAGGTCGGTGTGAACG	CTCGCTCCTGGAAGATGGTG
Eph receptor B6	EphB6	TGTTCCCTGTTCACCGTGTC	GCCCTGTAGAAGCCTTGGAG
interleukin 1 beta	IL-1β	GCAACTGTTCCTGAACTCAACT	ATCTTTTGGGGTCCGTCAACT
interleukin 4	IL-4	GGTCTCAACCCCCAGCTAGT	GCCGATGATCTCTCTCAAGTGAT
interleukin 6	IL-6	CTGCAAGAGACTTCCATCCAGTT	GAAGTAGGGAAGGCCGTGG
interleukin 10	IL-10	AGCCTTATCGGAAATGATCCAGT	GGCCTTGTAGACACCTTGGT
interleukin 12	IL-12	GTGGACCAAACAATCTGACCTG	AACACGGACTATGAACCTGGA
tumor necrosis factor	TNF-α	CAGGCGGTGCCTATGTCTC	CGATCACCCCGAAGTTCAGTAG
interferon gamma	IFN-γ	GCTCTGAGACAATGAACGCTACA	TTTCTTCCACATCTATGCCACTT
chemokine (C-C motif) ligand 2	MCP-1	ATCCCAATGAGTAGGCTGGAGAGC	CAGAAGTGCTTGAGGTGGTTGTG
actin, beta	Actb	GGCTGTATTCCCCTCCATCG	CCAGTTGGTAACAATGCCATGT
tight junction protein 1	Tjp1	GCTTTAGCGAACAGAAGGAGC	TTCATTTTTCCGAGACTTCACCA
tight junction protein 2	Tjp2	ATGGGAGCAGTACACCGTGA	TGACCACCCTGTCATTTTCTTG
tight junction protein 3	Tjp3	TCGGCATAGCTGTCTCTGGA	GTTGGCTGTTTTGGTGCAGG
occludin	Ocln	TTGAAAGTCCACCTCCTTACAGA	CCGGATAAAAAGAGTACGCTGG
claudin 2	Cldn2	CAACTGGTGGGCTACATCCTA	CCCTTGGAAAAGCCAACCG
claudin 3	Cldn3	ACCAACTGCGTACAAGACGAG	CAGAGCCGCCAACAGGAAA
claudin 4	Cldn4	GTCCTGGGAATCTCCTTGGC	TCTGTGCCGTGACGATGTTG
claudin 7	Cldn7	CTGGAGGCATTGTTTTCATTGTG	CATGGGCGTCAAGGGGTTA
claudin 8	Cldn8	GCAACCTACGCTCTTCAAATGG	TTCCCAGCGGTTCTCAAACAC
claudin 12	Cldn12	TGTCCTTCCTGTGTGGTATTGC	AAATCGTCAGGTTCTTCTCGTTT
claudin 15	Cldn15	ATGTCGGTAGCTGTGGAGAC	GGACGGAAAGTCCCAGCAG
dopamine receptor D1	Drd1	AGCAGGACATACGCCATTTC	TCGACAGGGTTTCCATTACC
dopamine receptor D2	Drd2	CCCACCACGGTCTACATAGC	TGGCTTTCTTCTCCTTCTGC
dopamine receptor D3	Drd3	TGGGGCAGAAAACTCCACTG	TACCAGACCGTTGCCAAAGAT
dopamine receptor D4	Drd4	GTCCTGCAGAGGTCAAGGAG	AACCCCCAGCCTTCATAAGT
dopamine receptor D5	Drd5	ACAAAGGGCCTTGAGGAAAT	GCTTGAGAATCCCGCATCTA
tyrosine hydroxylase	Th	GTCTCAGAGCAGGATACCAAGC	CTCTCCTCGAATACCACAGCC
